# Microgravity enhances the viability of midbrain organoids on the International Space Station

**DOI:** 10.64898/2026.05.04.722620

**Authors:** Elisa Zuccoli, Daniela M. Vega Gutiérrez, Aelyn Chong Castro, Lina M. Amaya Mejía, José I. Delgado-Centeno, Miguel A. Olivares Mendez, Carol Martinez, Jens C. Schwamborn

## Abstract

As human spaceflight becomes increasingly relevant, understanding how microgravity affects the human brain is an important but largely unexplored question, particularly in the context of neuronal function and vulnerability to neurodegeneration. Direct investigation of these processes in humans is not feasible, necessitating the use of physiologically relevant *in vitro* model systems. Three-dimensional human brain organoids recapitulate key aspects of brain development and organization and provide an experimentally accessible platform to study neuronal responses under controlled conditions. Here, within the framework of the student competition “Überflieger 2”, we investigated the effects of long-term microgravity on human midbrain organoids cultured for 40 days aboard the International Space Station (ISS).

Midbrain organoids reproduce essential features of dopaminergic neuron development and are widely used to model Parkinson’s disease and related neurodegenerative processes. To enable spaceflight experiments, we developed and implemented an autonomous culture system adapted to the constraints of the ISS environment. During the mission, a hardware malfunction impaired scheduled medium exchange, introducing an additional metabolic stress condition. Despite these limitations, ISS-cultured organoids remained viable and showed robust neurite outgrowth. Molecular and imaging analyses revealed that exposure to microgravity in combination with nutrient limitation induced a coordinated response involving cytoskeletal remodeling, neuronal plasticity, and selective vulnerability of dopaminergic neurons.

These findings demonstrate that human midbrain organoids can maintain key structural and functional properties under prolonged spaceflight-associated stress while activating adaptive response programs. This work highlights the potential of organoid-based systems to investigate neurobiological effects of microgravity and provides a foundation for future studies addressing mechanisms relevant to neurodegenerative disease.
