## Supplementary Table 2 for "Microgravity enhances the viability of midbrain organoids on the International Space Station"

### Sheet: Launch protocol
Date	2023-02-25	2023-02-27	2023-02-28	2023-03-01	2023-03-02	2023-03-04	2023-03-06	2023-03-07	2023-03-08	2023-03-09	2023-03-10	2023-03-11	2023-03-12				2023-03-13	2023-03-14	2023-03-15	2023-03-17	2023-03-20	2023-03-23	2023-03-26	2023-03-29	2023-04-01	2023-04-03		2023-04-13	2023-04-15	2023-04-16	2023-04-18	2023-04-25
hMO timeline						Day 0	Day 2	Day3	Day 4	Day 5	Day 6	Day 7	Day 8				Day 9	Day 10	Day 11	Day 13	Day 16	Day 19	Day 22	Day 25	Day 28	Day 30		Day 40	Day 42	Day 43	Day 47	Day 53
Launch timeline		L- 15d L-360h	L- 14d L-336h	L- 13d L-312h	L- 12d L-288h	L- 10d L-240h	L- 8d L-192h	L- 7d L-168h	L- 6d L-144h	L- 5d L-120h	L- 4d L-96h	L- 3d L-72h	L- 2d L-59h	L- 2d L-56h	L- 2d L-50h	L- 2d L-48h	L- 1d L-24h	LAUNCH	L+ 1d	L+ 3d	L+ 6d	L+ 9d	L+ 12d	L+ 15d	L+ 18d	L+ 20d		L+ 30d	L+ 32d	L+ 33d	L+ 37d	L+ 43d
Pre-launch/ launch procedure		Information on Launch delay --> now on 14-Mar-2023		Shipment of backup medium from LCSB to SSPF	Media preparation/ aliquoting	Generation of hMOs	Addition of Day 2 patterning medium	Arrival of backup medium	Addition of Day 4 patterning medium	Package & autoclave material / yuri shell initial assembly	Addition of Day 6 patterning medium	Filling of tank 2 / embedding of hMOs in geltrex	Yuri shell final assembly and hand over to Tech team	Hardware testing	Closure of device	Handover of the CubeLab/ Connection: experiment starts (heating is turned on)		Launch to ISS with SpaceX27 Falcon 9	Docking	Installation: experiment continues/ Media exchange	Media exchange	Media exchange	Media exchange	Media exchange	Media exchange	Temperature to 20°C	Fixation	Transfer to DRAGON for return	Undock command + Arrival in Tampa	Movement to 4°C	Shipment with WorldCourrier	Arrival in Luxembourg + Opening of the Cube
Assumptions
Closure of device (before handling)	2h
Harware testing	4h
Yuri shell final assembly	3h
Embedding	3h
Yuri shell initial assembly	3h
Experiment is connected to power from handover
Microgravity is experience since docking
Growth period under in device	20 days
Return	April 15th
Shipment	3 days
